# Tissue-specific knockout in *Drosophila* neuromuscular system reveals ESCRT’s role in formation of synapse-derived extracellular vesicles

**DOI:** 10.1101/2023.09.25.559303

**Authors:** Xinchen Chen, Sarah Perry, Bei Wang, Shuran Wang, Jiayi Hu, Elizabeth Loxterkamp, Dion Dickman, Chun Han

**Affiliations:** Weill Institute for Cell and Molecular Biology and Department of Molecular Biology and Genetics, Cornell University, Ithaca, NY 14853, USA; Department of Neurobiology, University of Southern California, Los Angeles, CA 90089, USA

**Keywords:** CRISPR/Cas9, tissue specific, CRISPR-TRiM, neuromuscular junction, SNARE, ESCRT, extracellular vesicles, *Drosophila*

## Abstract

Tissue-specific gene knockout by CRISPR/Cas9 is a powerful approach for characterizing gene functions in animal development. However, this approach has been successfully applied in only a small number of *Drosophila* tissues. The *Drosophila* motor nervous system is an excellent model system for studying the biology of neuromuscular junction (NMJ). To expand tissue-specific CRISPR to the *Drosophila* motor system, here we present a CRISPR-mediated tissue-restricted mutagenesis (CRISPR-TRiM) toolkit for knocking out genes in motoneurons, muscles, and glial cells. We validated the efficacy of this toolkit by knocking out known genes in each tissue, demonstrated its orthogonal use with the Gal4/UAS binary expression system, and showed simultaneous knockout of multiple redundant genes. Using these tools, we discovered an essential role for SNARE pathways in NMJ maintenance. Furthermore, we demonstrate that the canonical ESCRT pathway suppresses NMJ bouton growth by downregulating the retrograde Gbb signaling. Lastly, we found that axon termini of motoneurons rely on ESCRT-mediated intra-axonal membrane trafficking to lease extracellular vesicles at the NMJ.

**SIGNIFICANCE STATEMENT:** In this study, we developed a tissue-specific Cas9 toolkit that enables gene knockout specifically in motor neurons, glial cells, and muscle cells, the three cell types of the *Drosophila* peripheral motor system. Complementary to existing RNAi methods, this versatile tissue-specific knockout system offers unique advantages for dissecting gene functions at the neuromuscular junction (NMJ). Using these tools, we discovered that SNARE-mediated secretory pathways are required to maintain the integrity of the NMJ and that ESCRT components play critical yet differential roles in the biogenesis of extracellular vesicles, bouton growth, and membrane turnover at the NMJ. This CRISPR toolkit can be applied to study many biological questions in the neuromuscular system.
