## Supplementary material for "Tissue-specific knockout in *Drosophila* neuromuscular system reveals ESCRT’s role in formation of synapse-derived extracellular vesicles": Resource table

### Sheet: Key reagents
Reagent/Resource	Source	Identifier	Additional Information
Experimental Models: Organisms/Strains
Act5C-Cas9	Bloomington Drosophila Stock Center	RRID:BDSC_54590	y[1] M{w[+mC]=Act5C-Cas9.P}ZH-2A w[*]
Act5C-Cas9 Lig4	Bloomington Drosophila Stock Center	RRID:BDSC_58492	y[1] M{Act5C-Cas9.P.RFP-}ZH-2A w[1118] DNAlig4[169]
LGSR	this study
GSR	Koreman et al., 2021	RRID:BDSC_92745
nos-Cas9	Port et al., 2014	RRID:BDSC_54591	y[1] nos-Cas9.P[ZH-2A] w[*]
Act-Gal4 UAS-EGFP; tub-Gal80 gRNA-Gal80	Poe et al., 2019	RRID:BDSC_81889
wor-Cas9	this study
OK371-Cas9	Koreman et al., 2021	RRID:BDSC_92752
OK6-Cas9	this study
repo-Cas9	Koreman et al., 2021	RRID:BDSC_92760
gcm-Cas9	this study
mef2-Cas9	this study
OK6-Gal4	Bloomington Drosophila Stock Center	RRID:BDSC_64199	P{w[+mW.hs]=GawB}OK6
OK371-Gal4	Bloomington Drosophila Stock Center	RRID:BDSC_26160	w[1118]; P{w[+mW.hs]=GawB}VGlut[OK371]
tubP(FRT.stop)Gal4, UAS-CD8-GFP, UAS-FLP1.D	Koreman et al., 2021
gRNA-Syt1	this study
gRNA-GluRIIA	Bloomington Drosophila Stock Center	RRID: BDSC_68059	y[1] sc[*] v[1] sev[21]; P{y[+t7.7] v[+t1.8]=TKO.GS00444}attP40
gRNA-GluRIIB	this study
GluRIIAPV3	Han et al., 2023
GluRIIBSP14	Han et al., 2023
gRNA-NSF1-NSF2	Poe et al., 2019
gRNA-Syx5	Poe et al., 2019
gRNA-SNAP24-SNAP25-SNAP29	Poe et al., 2019
gRNA-shrb	this study
gRNA-Tsg101	this study
gRNA-ALiX	this study
UAS-GluRIIA-RNAi	Bloomington Drosophila Stock Center	RRID:BDSC_27497	y[1] v[1]; P{y[+t7.7] v[+t1.8]=TRiP.JF02647}attP2
UAS-GluRIIB-RNAi	Bloomington Drosophila Stock Center	RRID:BDSC_28718	y[1] v[1]; P{y[+t7.7] v[+t1.8]=TRiP.JF03145}attP2
UAS-shrb-RNAi	Bloomington Drosophila Stock Center	RRID:BDSC_38305	y[1] v[1]; P{y[+t7.7] v[+t1.8]=TRiP.HMS01767}attP40
UAS-gbb-RNAi	Bloomington Drosophila Stock Center	RRID:BDSC_34898	y[1] sc[*] v[1] sev[21]; P{y[+t7.7] v[+t1.8]=TRiP.HMS01243}attP2
Act5C-Gal4	Bloomington Drosophila Stock Center	RRID:BDSC_4414	y[1] w[*]; P{w[+mC]=Act5C-GAL4}25FO1/CyO, y[+]
Recombinant DNA
pDEST-APLO	Poe et al., 2018	RRID:Addgene_112805
pAC-GSR	Koreman et al., 2021
pAC-U63-tgRNA-nlsBFPnls	Allen et al., 2021	RRID:Addgene_169029
pAC-U63-tgRNA-Rev	Poe et al., 2018	RRID:Addgene_112811
pMGC	Poe et al., 2018	RRID:Addgene_112812
pDEST-APIC-Cas9	Poe et al., 2018	RRID:Addgene_121657
Bacterial Strains
Antibody
Rat-Elav-7E8A10 (1:20)	Developmental Studies Hybridoma Bank	RRID: AB_528218
8D12 anti-Repo (1:20)	Developmental Studies Hybridoma Bank	RRID: AB_528448
BP 104 anti-Neuroglian (1:8)	Developmental Studies Hybridoma Bank	RRID: AB_528402
4F3 anti-discs large (1:30)	Developmental Studies Hybridoma Bank	RRID: AB_528203
8B4D2 anti-GluRIIA (1:50)	Developmental Studies Hybridoma Bank	RRID: AB_528269
Rabbit anti-GluRIIB (1:1000)	Perry et al., 2017
Rabbit anti-Syt (1:2500)	Mackler et al., 2002
Guinea Pig anti-GluRIID (1:1000)	Perry et al., 2017
GFP Polyclonal Antibody, Alexa Fluor™ 488 (1:400)	Life Technologies	RRID: AB_221477
Rabbit anti-vGluT (1:2000)	this study
Cy™5 AffiniPure Donkey Anti-Rat IgG (H+L) (1:400)	Jackson ImmunoResearch Labs	RRID: AB_2340671
Alexa Fluor® 488 AffiniPure Donkey Anti-Mouse IgG (H+L) (1:400)	Jackson ImmunoResearch Labs	RRID: AB_2340846
Alexa Fluor® 647 AffiniPure Donkey Anti-Mouse IgG (H+L) (1:400)	Jackson ImmunoResearch Labs	RRID: AB_2340862
Alexa Fluor® 647 AffiniPure Donkey Anti-Rabbit IgG (H+L) (1:200)	Jackson ImmunoResearch Labs	RRID: AB_2492288
Cy™3 AffiniPure Goat Anti-Horseradish Peroxidase (1:200)	Jackson ImmunoResearch Labs	RRID: AB_2338959
Software and Algorithms
Fiji	https://fiji.sc/	RRID: SCR_002285
R	https://www.r-project.org/	RRID: SCR_001905
Adobe Photoshop	Adobe	RRID:SCR_014199
Adobe Illustrator	Adobe	RRID:SCR_010279
